# Linear plasmids in *Klebsiella* and other Enterobacteriaceae

**DOI:** 10.1101/2021.12.14.472703

**Authors:** Jane Hawkey, Hugh Cottingham, Alex Tokolyi, Ryan R. Wick, Louise M. Judd, Louise Cerdeira, Doroti de Oliveira Garcia, Kelly L. Wyres, Kathryn E. Holt

## Abstract

Linear plasmids are extrachromosomal DNA that have been found in a small number of bacterial species. To date, the only linear plasmids described in the Enterobacteriaceae family belong to *Salmonella,* first found in *Salmonella* Typhi. Here, we describe a collection of 12 isolates of the *Klebsiella pneumoniae* species complex in which we identified linear plasmids. We used this collection to search public sequence databases and discovered an additional 74 linear plasmid sequences in a variety of Enterobacteriaceae species. Gene content analysis divided these plasmids into five distinct phylogroups, with very few genes shared across more than two phylogroups. The majority of linear plasmid-encoded genes are of unknown function, however each phylogroup carried its own unique toxin-antitoxin system and genes with homology to those encoding the ParAB plasmid stability system. Passage *in vitro* of the 12 linear plasmid-carrying *Klebsiella* isolates in our collection (which include representatives of all five phylogroups) indicated that these linear plasmids can be stably maintained, and our data suggest they can transmit between *K. pneumoniae* strains (including members of globally disseminated multidrug resistant clones) and also between diverse Enterobacteriaceae species. The linear plasmid sequences, and representative isolates harbouring them, are made available as a resource to facilitate future studies on the evolution and function of these novel plasmids.

**Significance as a BioResource to the community:** This study provides the first report of linear plasmids identified within the *Klebsiella pneumoniae* species complex and the first report in Enterobacteriaceae besides *Salmonella.*We present the first comparative analysis of linear plasmid sequences in Enterobacteriaceae, however whilst this family is highly clinically significant, the functional and/or evolutionary importance of these plasmids is not yet clear. To facilitate future studies to address these questions, we have publicly deposited (i) the collection of linear plasmid sequence data; (ii) isolates representative of each of the distinct linear plasmid phylogroups.

**Data Summary:** **The authors confirm all supporting data, code and protocols have been provided within the article or through supplementary information**

1. Whole genome sequence reads from *Klebsiella pneumoniae* isolates sequenced in this study have been deposited in NCBI SRA under the accession numbers listed in **Table S1**.
2. Representative annotated sequences of one linear plasmid per phylogroup have been deposited in FigShare, **doi 10.26180/16729126**.
3. A copy of all linear plasmid sequences that we assembled from publicly available genome sequence reads are available in FigShare, **doi 10.26180/16531365**. Read accessions for these are given in **Table S1**.
4. Eleven representative *K. pneumoniae* isolates harbouring linear plasmids described in this study have been deposited with the National Collection of Type Cultures (NCTC) and are available for purchase under the NCTC accession numbers listed in **Table S1.***K. pneumoniae* 1194/11 (representative of phylogroup B) has been deposited in the Microorganisms Collection Center, Adolfo Lutz Institute, São Paulo, Brazil. To request strain 1194/11 (IAL 3063, SISGEN ABBF09B), contact:

Microorganisms Collection Center
Culture Collection Laboratory
Instituto Adolfo Lutz, Sao Paulo State Department of Health
Address: Av Dr Arnaldo, 351, 10 floor, room 1020
Phone number: +55 11 3068-2884
Zip code 01246-000, São Paulo, Brazil
5. Alignments of terminal inverted repeat sequences for each phylogroup can be found in **Data S1**, available on FigShare, **doi 10.26180/16531371**.
