## Supplementary material for "Linear plasmids in *Klebsiella* and other Enterobacteriaceae": Table S1

### Sheet: new
Sample ID	strain name	citation	discovered in our assemblies vs BLAST search	species	species (Genbank)	species (PathogenWatch)	strain country	strain year	strain source	source simple	strain ST	phylogroup	Plasmid length	Plasmid depth	Palindromic repeat length	GC	Num CDS	Percentage of softclipped reads to linear plasmid	Percentage of softclipped reads to circular plasmid	Whole-plasmid long reads	biosample	read accession	linear plasmid assembly accession	NCTC/strain accession
INF019	INF019	gorrie2017;gorrie2018	assembly	Klebsiella pneumoniae	Klebsiella pneumoniae	Klebsiella pneumoniae	Australia	2013	urine	human	ST20	A	33875	5.08	1217	34.75	46	3.8	96.9	10	SAMEA3356962	ERR1023752	CP083799	NCTC 14641
SRR2098778	NA	davis2015	assembly	Klebsiella pneumoniae	Klebsiella pneumoniae	Klebsiella pneumoniae	USA	2012	Retail pork	food	ST1573-3LV	A	34088	32.8	1183	34.914	47	NA	NA	NA	SAMN03853251	SRR2098778	NA	NA
ERR315152	NA	henson2017	assembly	Klebsiella africana	Klebsiella africana	Klebsiella africana	Kenya	2013	blood	human	ST2831-1LV	D	38179	8.65	1178	35.215	60	NA	NA	NA	SAMEA2051576	ERR315152	NA	NA
ERR315157	NA	henson2017	assembly	Klebsiella pneumoniae	Klebsiella pneumoniae	Klebsiella pneumoniae	Kenya	2013	blood	human	ST3	D	44088	15.2	1139	35.533	62	NA	NA	NA	SAMEA2050910	ERR315157	NA	NA
ERR319506	NA	henson2017	assembly	Klebsiella pneumoniae	Klebsiella pneumoniae	Klebsiella pneumoniae	Kenya	2013	blood	human	ST290	D	43508	23.6	1137	34.813	64	NA	NA	NA	SAMEA2054548	ERR319506	NA	NA
ERR319573	NA	henson2017	assembly	Klebsiella pneumoniae	Klebsiella pneumoniae	Klebsiella pneumoniae	Kenya	2013	blood	human	ST290	D	43462	16.4	1114	34.804	66	NA	NA	NA	SAMEA2054625	ERR319573	NA	NA
SRR5878378	NA	smit2018	assembly	Klebsiella pneumoniae	Klebsiella pneumoniae	Klebsiella pneumoniae	Cambodia	2013	Cambodian neonatal unit	human	ST2714	D	44462	4.73	1101	35.455	66	NA	NA	NA	SAMN07422288	SRR5878378	NA	NA
INF007	INF007	gorrie2017;gorrie2018	assembly	Klebsiella pneumoniae	Klebsiella pneumoniae	Klebsiella pneumoniae	Australia	2013	urine	human	ST1449	D	42522	3.15	1094	34.878	59	2.7	98.7	105	SAMEA3356951	ERR1023743	LR890180	NCTC 14642
KSB2_3A	KSB2_3A	gorrie2017;gorrie2018	assembly	Klebsiella variicola	Klebsiella variicola	Klebsiella variicola	Australia	2014	rectal swab	human	ST386	A	34034	4.7	1061	35.084	46	0.6	98.4	98	SAMEA3357388	ERR1023677	LR890250	NCTC 14643
SRR5877468	NA	smit2018	assembly	Klebsiella pneumoniae	Klebsiella pneumoniae	Klebsiella pneumoniae	Cambodia	2013	Cambodian neonatal unit	human	ST283	E	32433	4.48	703	34.14	53	NA	NA	NA	SAMN07421141	SRR5877468	NA	NA
SRR5877454	NA	smit2018	assembly	Klebsiella pneumoniae	Klebsiella pneumoniae	Klebsiella pneumoniae	Cambodia	2017	Cambodian neonatal unit	human	ST283	E	32431	5.19	702	34.136	53	NA	NA	NA	SAMN07421094	SRR5877454	NA	NA
ERR319558	NA	henson2017	assembly	Klebsiella pneumoniae	Klebsiella pneumoniae	Klebsiella pneumoniae	Kenya	2013	blood	human	ST2802	C	37969	20.7	681	34.43	59	NA	NA	NA	SAMEA2053918	ERR319558	NA	NA
KSB1_9E	KSB1_9E	gorrie2017;gorrie2018	assembly	Klebsiella pneumoniae	Klebsiella pneumoniae	Klebsiella pneumoniae	Australia	2013	throat	human	ST359	E	33807	7.35	680	33.951	57	2.1	96.9	16	SAMEA3357330	ERR1023633	CP083770	NCTC 14644
ERR486506	NA	moradigaravand2017	assembly	Klebsiella pneumoniae	Klebsiella pneumoniae	Klebsiella pneumoniae	UK	2014	blood	human	ST42	C	37832	4.08	674	34.79	57	NA	NA	NA	SAMEA2273873	ERR486506	NA	NA
KSB1_10B	KSB1_10B	gorrie2017;gorrie2018	assembly	Klebsiella variicola	Klebsiella variicola	Klebsiella variicola	Australia	2013	rectal swab	human	ST641	E	32020	4.53	670	34.356	51	3.2	94.7	177	SAMEA3357303	ERR1015306	LR890701	NCTC 14645
INF345	INF345	gorrie2017;gorrie2018	assembly	Klebsiella variicola	Klebsiella variicola	Klebsiella variicola	Australia	2014	wound	human	ST347	E	31976	4.23	663	33.777	52	14.6	92.3	0	SAMEA3357235	ERR1008792	LR890402	NCTC 14646
INF352	INF352	gorrie2017;gorrie2018	assembly	Klebsiella variicola	Klebsiella variicola	Klebsiella variicola	Australia	2014	wound	human	ST347	E	31974	4.68	663	33.78	52	32.4	98.6	0	SAMEA3357250	ERR1015285	CP083793	NCTC 14647
KSB2_6C	KSB2_6C	gorrie2017;gorrie2018	assembly	Klebsiella pneumoniae	Klebsiella pneumoniae	Klebsiella pneumoniae	Australia	2014	rectal swab	human	ST37	C	44303	2.74	650	35.076	59	1.3	100	68	SAMEA3357427	ERR1023695	CP083785	NCTC 14648
INF118	INF118	gorrie2017;gorrie2018	assembly	Klebsiella pneumoniae	Klebsiella pneumoniae	Klebsiella pneumoniae	Australia	2013	wound	human	ST3073	E	33739	3.93	649	33.865	55	5.6	96.7	45	SAMEA3357001	ERR1008677	CP083778	NCTC 14649
ERR276984	NA	stoesser2013	assembly	Klebsiella pneumoniae	Klebsiella pneumoniae	Klebsiella pneumoniae	UK	2013	human	human	ST105	B	24313	5.12	642	27.918	36	NA	NA	NA	SAMEA1905027	ERR276984	NA	NA
INF102	INF102	gorrie2017;gorrie2018	assembly	Klebsiella pneumoniae	Klebsiella pneumoniae	Klebsiella pneumoniae	Australia	2013	urine	human	ST27	C	43177	2.68	617	35.113	62	1.5	100	17	SAMEA3356970	ERR1008661	LR890730	NCTC 14650
INF346	INF346	gorrie2017;gorrie2018	assembly	Klebsiella pneumoniae	Klebsiella pneumoniae	Klebsiella pneumoniae	Australia	2014	sputum	human	ST37	C	44303	2.43	610	35.076	59	5.8	100	96	SAMEA3357237	ERR1008793	LR890645	NCTC 14651
ERR276988	NA	stoesser2013	assembly	Klebsiella pneumoniae	Klebsiella pneumoniae	Klebsiella pneumoniae	UK	2013	human	human	ST105	B	24175	5.1	573	27.78	36	NA	NA	NA	SAMEA1905062	ERR276988	NA	NA
ERR486758	NA	moradigaravand2017	assembly	Klebsiella pneumoniae	Klebsiella pneumoniae	Klebsiella pneumoniae	UK	2014	blood	human	ST340	C	42213	4.95	511	34.877	57	NA	NA	NA	SAMEA2273594	ERR486758	NA	NA
1194/11	1194/11 (IAL 3063, SISGEN ABBF09B)	bueno2013;cerdeira2016	assembly	Klebsiella pneumoniae	Klebsiella pneumoniae	Klebsiella pneumoniae	Brazil	2011	urine	human	ST340	B	23769	3.33	489	27.817	35	15.6	100	72	SAMN05193406	SRR17172564	CP089433	IAL 3063 (note, deposited in Alfred Lutz Institute)
CP026380.1	N17-509		BLAST	Salmonella enterica serovar Senftenberg	Salmonella enterica serovar Senftenberg	Salmonella enterica serovar Senftenberg	Switzerland	2017	NA	NA	ST217	A	29060	NA	2044	36.48	28	NA	NA	NA	NA	NA	NA	NA
pBSSB1	404ty		BLAST	Salmonella enterica serovar Typhi	Salmonella enterica serovar Typhi	no chromosome available	UK	2007	NA	NA	NA	A	27037	NA	1229	36.6	33	NA	NA	NA	NA	NA	NA	NA
CP023444.1	CCUG 70747		BLAST	Klebsiella pneumoniae	Klebsiella pneumoniae	Klebsiella pneumoniae	Sweden	2013	wound	human	ST17	A	32873	NA	1153	35.09	38	NA	NA	NA	NA	NA	NA	NA
CP030875.1	X13		BLAST	Klebsiella (Raoultella) ornithinolytica	Raoultella sp. X13	Klebsiella (Raoultella) ornithinolytica	China	2015	heavy metal polluted soil	water	NA	D	43768	NA	1097	34.9	56	NA	NA	NA	NA	NA	NA	NA
CP018673.1	CAV1217		BLAST	Klebsiella pneumoniae	Klebsiella pneumoniae	Klebsiella pneumoniae	USA	2010	Urine	human	ST340	D	44015	NA	1074	35	59	NA	NA	NA	NA	NA	NA	NA
CP024432.1	DA48896		BLAST	Klebsiella pneumoniae	Klebsiella pneumoniae	Klebsiella pneumoniae	Pakistan	2015	Trachaeal secretion	human	ST147	D	45291	NA	962	34.73	62	NA	NA	NA	NA	NA	NA	NA
CP065692.1	FDAARGOS_892		BLAST	Enterobacter asburiae	Enterobacter asburiae	Enterobacter asburiae	NA	NA	NA	NA	NA	D	44679	NA	943	35.43	62	NA	NA	NA	NA	NA	NA	NA
CP011864.1	ATCC 35953		BLAST	Enterobacter asburiae	Enterobacter asburiae	Enterobacter asburiae	NA	2014	NA	NA	NA	D	44645	NA	943	35.42	57	NA	NA	NA	NA	NA	NA	NA
CP030069.1	IA565		BLAST	Klebsiella pneumoniae	Klebsiella pneumoniae	Klebsiella pneumoniae	USA	1981	urine	human	ST105	D	42064	NA	917	35.22	55	NA	NA	NA	NA	NA	NA	NA
LR991487.1	NA		BLAST	Klebsiella pneumoniae	Klebsiella pneumoniae	no chromosome available	NA	NA	NA	NA	NA	E	34017	NA	695	34.01	55	NA	NA	NA	NA	NA	NA	NA
CP023136.2	KpvK54		BLAST	Klebsiella pneumoniae	Klebsiella pneumoniae subsp. pneumoniae	Klebsiella pneumoniae	UK	2017	Pus	human	ST3813	E	31074	NA	679	34.52	0	NA	NA	NA	NA	NA	NA	NA
CP026209.1	ECONIH5		BLAST	Escherichia coli	Escherichia coli	Escherichia coli	USA	2015	NA	NA	NA	D	42693	NA	644	34.67	57	NA	NA	NA	NA	NA	NA	NA
CP027797.1	EL1		BLAST	Serratia marcescens	Serratia marcescens	Serratia marcescens	USA	2002	marine	water	NA	C	38997	NA	638	34.31	47	NA	NA	NA	NA	NA	NA	NA
CP027799.1	KS10		BLAST	Serratia marcescens	Serratia marcescens	Serratia marcescens	USA	2006	marine	water	NA	C	38978	NA	621	34.3	47	NA	NA	NA	NA	NA	NA	NA
CP019901.1	GODA		BLAST	Klebsiella (Raoultella) planticola	Raoultella planticola	Klebsiella (Raoultella) planticola	Taiwan	2016	blood	human	NA	E	33315	NA	606	33.82	52	NA	NA	NA	NA	NA	NA	NA
AP022272.1	WP8-W19-CRE-01		BLAST	Klebsiella (Raoultella) ornithinolytica	Raoultella ornithinolytica	Klebsiella (Raoultella) ornithinolytica	Japan	2019	wastewater treatment plant effluent	water	NA	C	41197	NA	603	34.86	50	NA	NA	NA	NA	NA	NA	NA
CP011660.1	CAV1176		BLAST	Enterobacter hormaechei	Enterobacter hormaechei	Enterobacter hormaechei	USA	2010	Perirectal	human	NA	C	37297	NA	598	34.52	44	NA	NA	NA	NA	NA	NA	NA
CP026187.1	ENNIH2		BLAST	Phytobacter diazotrophicus	Enterobacteriaceae bacterium ENNIH2	Phytobacter diazotrophicus	USA	2016	NA	NA	NA	E	32224	NA	544	34.19	48	NA	NA	NA	NA	NA	NA	NA
CP018349.1	CAV1417		BLAST	Klebsiella pneumoniae	Klebsiella pneumoniae	Klebsiella pneumoniae	USA	2011	Urine/Genitourinary	human	ST340	D	43482	NA	542	34.92	59	NA	NA	NA	NA	NA	NA	NA
CP021954.1	AR_0148		BLAST	Klebsiella pneumoniae	Klebsiella pneumoniae	Klebsiella pneumoniae	NA	NA	NA	NA	ST11	C	42816	NA	530	34.72	51	NA	NA	NA	NA	NA	NA	NA
CP031139.1	CFSAN064035		BLAST	Escherichia coli	Escherichia coli	Escherichia coli	UK	NA	biological fluid	human	ST448	B	25446	NA	512	28.1	33	NA	NA	NA	NA	NA	NA	NA
CP035199.1	LH375		BLAST	Klebsiella pneumoniae	Klebsiella pneumoniae	Klebsiella pneumoniae	Laos	2012	stool	human	ST1315	C	43433	NA	485	35.07	51	NA	NA	NA	NA	NA	NA	NA
CP032206.1	AR_0109		BLAST	Klebsiella pneumoniae	Klebsiella pneumoniae	Klebsiella pneumoniae	NA	NA	NA	NA	ST340	C	42202	NA	419	34.88	50	NA	NA	NA	NA	NA	NA	NA
CP039278.1	12-0523		BLAST	Salmonella enterica serovar Oranienburg	Salmonella enterica serovar Oranienburg	Salmonella enterica serovar Oranienburg	Canada	NA	human	human	ST23	A	28751	NA	258	36.03	39	NA	NA	NA	NA	NA	NA	NA
CP055407.1	RHBSTW-00101		BLAST	Enterobacter hormaechei	Enterobacter hormaechei	Enterobacter hormaechei	UK	2017	Freshwater sample from downstream of wastewater treatment plant	water	NA	C	40949	NA	125	34.84	53	NA	NA	NA	NA	NA	NA	NA
CP039307.1	Effluent_4		BLAST	Enterobacter cloacae	Enterobacter cloacae	Enterobacter cloacae	UK	2016	Treated sewage effluent	water	NA	D	40628	NA	118	34.61	54	NA	NA	NA	NA	NA	NA	NA
AP022082.1	WP4-S18-CRE-04		BLAST	Klebsiella pneumoniae	Klebsiella pneumoniae	Klebsiella pneumoniae	Japan	2018	wastewater treatment plant effluent	water	ST29	C	41162	NA	102	34.81	47	NA	NA	NA	NA	NA	NA	NA
KX833210.1	Ty031		BLAST	Salmonella enterica serovar Typhi	Salmonella enterica serovar Typhi	no chromosome available	Thailand	1986	NA	NA	NA	C	40835	NA	74	34.92	53	NA	NA	NA	NA	NA	NA	NA
CP055585.1	RHBSTW-00110		BLAST	Citrobacter freundii	Citrobacter freundii	Citrobacter freundii	UK	2017	Freshwater sample from downstream of wastewater treatment plant	water	NA	C	40792	NA	63	34.63	52	NA	NA	NA	NA	NA	NA	NA
CP055423.1	RHBSTW-00862		BLAST	Citrobacter freundii	Citrobacter freundii	Citrobacter freundii	UK	2017	Wastewater effluent sample	water	ST48	C	40792	NA	63	34.63	52	NA	NA	NA	NA	NA	NA	NA
CP055590.1	RHBSTW-00084		BLAST	Citrobacter freundii	Citrobacter freundii	Citrobacter freundii	UK	2017	Wastewater effluent sample	water	ST150	C	40792	NA	63	34.63	52	NA	NA	NA	NA	NA	NA	NA
CP067279.1	ABW_S22		BLAST	Escherichia coli	Escherichia coli	Escherichia coli	Switzerland	2015	waste water	water	ST215	A	31170	NA	58	34.71	41	NA	NA	NA	NA	NA	NA	NA
CP038597.1	178575		BLAST	Salmonella enterica serovar Hadar	Salmonella enterica serovar Hadar	Salmonella enterica serovar Hadar	Canada	NA	NA	NA	ST33	A	32512	NA	0	34.87	42	NA	NA	NA	NA	NA	NA	NA
CP039272.1	CFSAN004025		BLAST	Salmonella enterica serovar Senftenberg	Salmonella enterica serovar Senftenberg	Salmonella enterica serovar Senftenberg	Mexico	2003	fish meal	animal	ST14	A	29873	NA	0	35.7	38	NA	NA	NA	NA	NA	NA	NA
CP038605.1	GTA-FD-2016-MI-02533-2		BLAST	Salmonella enterica serovar Senftenberg	Salmonella enterica serovar Senftenberg	Salmonella enterica serovar Senftenberg	Canada	2017	food	food	ST217	A	26170	NA	0	36.26	29	NA	NA	NA	NA	NA	NA	NA
CP038609.1	GTA-FD-2016-MI-02533-3		BLAST	Salmonella enterica serovar Senftenberg	Salmonella enterica serovar Senftenberg	Salmonella enterica serovar Senftenberg	Canada	2017	food	food	ST217	A	26170	NA	0	36.26	29	NA	NA	NA	NA	NA	NA	NA
CP039280.1	GTA-FD-2016-MI-02533-1		BLAST	Salmonella enterica serovar Senftenberg	Salmonella enterica serovar Senftenberg	Salmonella enterica serovar Senftenberg	Canada	2017	food	food	ST217	A	26170	NA	0	36.26	29	NA	NA	NA	NA	NA	NA	NA
CP038592.1	SA20061017		BLAST	Salmonella enterica serovar Senftenberg	Salmonella enterica serovar Senftenberg	Salmonella enterica serovar Senftenberg	Canada	2006	Avian	animal	ST14	A	33119	NA	0	35	43	NA	NA	NA	NA	NA	NA	NA
CP038594.1	SA20130280		BLAST	Salmonella enterica serovar Senftenberg	Salmonella enterica serovar Senftenberg	Salmonella enterica serovar Senftenberg	Canada	2012	Avian	animal	ST14	A	33103	NA	0	35.01	43	NA	NA	NA	NA	NA	NA	NA
CP038602.1	1134749		BLAST	Salmonella enterica serovar Senftenberg	Salmonella enterica serovar Senftenberg	Salmonella enterica serovar Senftenberg	Canada	NA	NA	NA	ST14	A	30148	NA	0	36.41	36	NA	NA	NA	NA	NA	NA	NA
CP041954.1	KP2		BLAST	Klebsiella pneumoniae	Klebsiella pneumoniae	Klebsiella pneumoniae	USA	2017	urine	human	ST16	B	22424	NA	0	27.81	29	NA	NA	NA	NA	NA	NA	NA
CP034775.1	ATCC BAA-664		BLAST	Salmonella enterica serovar Braenderup	Salmonella enterica serovar Braenderup	Salmonella enterica serovar Braenderup	NA	2015	NA	NA	ST22	B	21963	NA	0	28	29	NA	NA	NA	NA	NA	NA	NA
CP032306.1	FORC93		BLAST	Salmonella enterica serovar Braenderup	Salmonella enterica serovar Braenderup	Salmonella enterica serovar Braenderup	South Korea	2018	Plant	plant	ST22	B	22857	NA	0	28.25	34	NA	NA	NA	NA	NA	NA	NA
AP022489.1	STN0717-27		BLAST	Citrobacter portucalensis	Citrobacter portucalensis	Citrobacter portucalensis	Japan	2018	hospital sewage	water	NA	D	43729	NA	0	34.96	58	NA	NA	NA	NA	NA	NA	NA
AP022230.1	WP8-W18-CRE-04		BLAST	Enterobacter asburiae	Enterobacter cloacae	Enterobacter asburiae	Japan	2018	wastewater treatment plant effluent	water	NA	D	42731	NA	0	35	54	NA	NA	NA	NA	NA	NA	NA
CP055885.1	RHBSTW-00975		BLAST	Enterobacter ludwigii	Enterobacter sp. RHBSTW-00975	Enterobacter ludwigii	UK	2017	Wastewater influent sample	water	NA	D	43121	NA	0	35.42	60	NA	NA	NA	NA	NA	NA	NA
CP050070.1	35		BLAST	Klebsiella aerogenes	Klebsiella aerogenes	Klebsiella aerogenes	Switzerland	2019	water	water	ST189	D	40745	NA	0	34.64	55	NA	NA	NA	NA	NA	NA	NA
CP040996.1	FDAARGOS_775		BLAST	Klebsiella pneumoniae	Klebsiella pneumoniae	Klebsiella pneumoniae	USA	NA	NA	NA	ST3	D	42105	NA	0	35.2	57	NA	NA	NA	NA	NA	NA	NA
CP068607.1	59493		BLAST	Klebsiella pneumoniae	Klebsiella pneumoniae	Klebsiella pneumoniae	USA	2017/2018	NA	NA	ST258	D	45912	NA	0	35.16	66	NA	NA	NA	NA	NA	NA	NA
CP055453.1	RHBSTW-00574		BLAST	Klebsiella pneumoniae	Klebsiella pneumoniae	Klebsiella pneumoniae	UK	2017	Freshwater sample from downstream of wastewater treatment plant	water	ST359	D	41042	NA	0	34.48	56	NA	NA	NA	NA	NA	NA	NA
CP055335.1	RHBSTW-00268		BLAST	Klebsiella quasipneumoniae subsp. quasipneumoniae	Klebsiella quasipneumoniae	Klebsiella quasipneumoniae subsp. quasipneumoniae	UK	2017	Freshwater sample from downstream of wastewater treatment plant	water	ST2981-4LV	D	42204	NA	0	34.37	61	NA	NA	NA	NA	NA	NA	NA
AP021975.1	WP3-W18-ESBL-02		BLAST	Kluyvera ascorbata_B	Klebsiella sp. WP3-W18-ESBL-02	unknown	Japan	2018	wastewater treatment plant effluent	water	NA	D	42597	NA	0	34.54	55	NA	NA	NA	NA	NA	NA	NA
CP038509.1	FARPER-219		BLAST	Salmonella enterica serovar Infantis	Salmonella enterica serovar Infantis	Salmonella enterica serovar Infantis	Peru	2017	liver and spleen of chicken (broiler)	animal	ST7963	D	41193	NA	0	34.55	55	NA	NA	NA	NA	NA	NA	NA
CP060514.1	SLR1_7966		BLAST	Salmonella enterica serovar Infantis	Salmonella enterica	Salmonella enterica serovar Infantis	Russia	NA	NA	NA	ST32	D	41605	NA	0	34.55	58	NA	NA	NA	NA	NA	NA	NA
CP060653.1	MGH279		BLAST	Citrobacter portucalensis	Citrobacter freundii	Citrobacter portucalensis	USA	NA	NA	NA	NA	E	31807	NA	0	33.86	51	NA	NA	NA	NA	NA	NA	NA
CP060656.1	MGH283		BLAST	Citrobacter portucalensis	Citrobacter freundii	Citrobacter portucalensis	USA	NA	NA	NA	NA	E	31807	NA	0	33.86	51	NA	NA	NA	NA	NA	NA	NA
CP060661.1	MGH281C		BLAST	Citrobacter portucalensis	Citrobacter freundii	Citrobacter portucalensis	USA	NA	NA	NA	NA	E	31807	NA	0	33.86	51	NA	NA	NA	NA	NA	NA	NA
CP060665.1	MGH281		BLAST	Citrobacter portucalensis	Citrobacter freundii	Citrobacter portucalensis	USA	NA	NA	NA	NA	E	31807	NA	0	33.86	51	NA	NA	NA	NA	NA	NA	NA
CP055415.1	RHBSTW-00054		BLAST	Klebsiella grimontii	Klebsiella grimontii	Klebsiella grimontii	UK	2017	Wastewater effluent sample	water	NA	E	30524	NA	0	34.03	49	NA	NA	NA	NA	NA	NA	NA
CP052179.1	F16KP0045		BLAST	Klebsiella pneumoniae	Klebsiella pneumoniae	Klebsiella pneumoniae	South Korea	2016	blood	human	ST48	E	31426	NA	0	33.81	50	NA	NA	NA	NA	NA	NA	NA
CP073058.1	MGH83		BLAST	Klebsiella pneumoniae	Klebsiella pneumoniae	Klebsiella pneumoniae	NA	2014	NA	NA	ST309	E	31364	NA	0	33.92	0	NA	NA	NA	NA	NA	NA	NA
